# Distinct In Vivo Electrophysiological Profiles of Mediodorsal Thalamus Subdivisions

**DOI:** 10.64898/2026.09.02.748524

**Authors:** Katerina Panti, Charlotte J. Stagg, Andrew Sharott, Jeffrey Stedehouder

## Abstract

The mediodorsal nucleus of the thalamus (MD) plays a key role in complex cognitive processes, and its dysfunction is linked to various neurological and psychiatric conditions. The MD is divided into three parts that vary in anatomical connectivity, molecular expression, and *ex vivo* electrophysiology. Here, we describe *in vivo* single-neuron electrophysiological recordings across the three MD subdivisions in head-fixed, behaving, adult wildtype mice. We report large differences in extracellular waveforms, spiking activity, and burst firing characteristics across MD subdivisions. Specifically, central MD subdivision (MDc) neurons showed markedly increased waveform amplitude, higher spontaneous firing rate, and increased burst firing compared to medial (MDm) and lateral (MDl) subdivision neurons. Single-neuron electrophysiology features were sufficient to classify neurons into respective anatomical subdivisions. Hierarchical clustering revealed MDc is distinct from MDl and MDm and more akin to other, non-MD thalamic nuclei. Together, these data suggest distinct *in vivo* electrophysiological profiles of MD subdivisions, posing implications for investigating MD thalamus in health and disease.

**HIGHLIGHTS:**

- Single-neuron recordings across subdivisions of mediodorsal thalamus in awake mice
- Large differences in waveform, spiking, and burst activity metrics across the three subdivisions
- Single-neuron electrophysiological profiles sufficient to predict subdivision location
- The central subdivision is largely distinct from the medial and lateral subdivisions
