## Supplementary Table 2 for "Distinct In Vivo Electrophysiological Profiles of Mediodorsal Thalamus Subdivisions"

### Sheet: Sheet1
Figure	Sample Size	Descriptive Statistics	Statistical Test	Values
1.h	MDm: n = 18		One – Way ANOVA	F(2, 54) = 2.856,
Neurons per session	MDc: n = 21			P = 0.066
	MDl: n = 16
1.i	As 1.h		One – Way ANOVA	F(92, 54) = 0.287,
Yield per session				P = 0.0751
2.c	MDm: n = 837	MDm:160.17±3.26	Kruskal – Wallis	χ2 = 86.7, P < 0.001, η2 = 0.04
Peak voltage	MDc: n = 547	MDc: 193.20±3.99	post-hoc Dunn’s test for multiple comparisons	MDmMDl: -0.22%, P = 0.762
	MDl: n = 546	MDl: 159.82±3.10		MDmMDc: +20.63%, P < 0.001
				MDcMDl: -17.28%, P < 0.001
2.d	As 2.d	MDm: 0.51±0.01	Kruskal – Wallis	χ2 = 83.1, P < 0.001, η2 = 0.04
Trough-to-peak latency		MDc: 0.48±0.01	post-hoc Dunn’s test for multiple comparisons	MDmMDl: -3.68%, P < 0.001
		MDl: 0.50±0.01		MDmMDc: -6.92%, P < 0.001
				MDcMDl: +3.48%, P < 0.001
2.e	As 2.d	MDm: 0.46±0.01	Kruskal – Wallis	χ2 = 50.4, P < 0.001, η2 = 0.03
Peak-trough ratio		MDc: 0.49±0.01	post-hoc Dunn’s test for multiple comparisons	MDmMDl: 4.85%, P < 0.001
		MDl: 0.48±0.01		MDmMDc: +6.15%, P < 0.001
				MDcMDl: -1.23%, P = 0.075
2.f	As 2.d	MDm: 0.90±0.01	Kruskal – Wallis	χ2 = 11.5, P = 0.0031, η2 = 0.02
Shoulder asymmetry		MDc: 0.92±0.01	post-hoc Dunn’s test for multiple comparisons	MDmMDl: -0.62%, P = 0.996
		MDl: 0.90±0.01		MDmMDc: +1.79%, P = 0.004
				MDcMDl: -2.37%, P = 0.020
2.i	MDm: n = 746	MDm: 138.64±0.84	One – Way ANOVA	F (2, 1708) = 42.85, P < 0.001, η2 = 0.05
Waveform spread	MDc: n = 484	MDc: 148.81±1.13	post-hoc Tukey-Kramer for multiple comparisons	MDmMDl: -2.10%, P = 0.083
	MDl: n = 481	MDl: 135.73 ±1.10		MDmMDc: +7.33%, P < 0.001
				MDcMDl: -8.79%, P < 0.001
3.b	As 2.d	MDm: 5.25±0.21	Kruskal – Wallis	χ2 = 164.9, P < 0.001, η2 = 0.08
Firing rate (full recording)		MDc: 10.43±0.36	post-hoc Dunn’s test for multiple comparisons	MDmMDl: +21.38%, P < 0.001
		MDl: 6.37±0.32		MDmMDc: +98.68%, P < 0.001
				MDcMDl: -38.91%, P < 0.001
3.c	As 2.d	MDm: 4.84±0.19	Kruskal – Wallis	χ2 = 143.7, P < 0.001, η2 = 0.07
Firing rate (outside bar movement or auditory stimulation)		MDc: 9.74±0.35	post-hoc Dunn’s test for multiple comparisons	MDmMDl: +12.91%, P = 0.064
		MDl: 5.47±0.30		MDmMDc: +101.14%, P < 0.001
				MDcMDl: -43.86%, P < 0.001
3.e	As 2.d	MDm: 15.52±0.37	Kruskal – Wallis	χ2 = 123.4, P < 0.001, η2 = 0.06
Firing rate (from interspike intervals)		MDc: 22.09±0.56	post-hoc Dunn’s test for multiple comparisons	MDmMDl: +15.52%, P < 0.001
		MDl: 17.92±0.55		MDmMDc: +42.30%, P < 0.001
				MDcMDl: -18.83%, P < 0.001
3.f	As 2.d	MDm: 1.83±0.04	Kruskal – Wallis	χ2 = 104.1, P < 0.001, η2 = 0.05
CV		MDc: 1.47±0.05	post-hoc Dunn’s test for multiple comparisons	MDmMDl: +3.27%, P = 0.854
		MDl: 1.89±0.04		MDmMDc: -19.74%, P < 0.001
				MDcMDl: +18.66%, P < 0.001
3.g	As 2.d	MDm: 0.88±0.01	One – Way ANOVA	F (2, 1927) = 23.86, P < 0.001, η2 = 0.02
CV2		MDc: 0.84±0.01	post-hoc Tukey-Kramer for multiple comparisons	MDmMDl: -4.40%, P < 0.001
		MDl: 0.84±0.01		MDmMDc: -4.77%, P < 0.001
				MDcMDl: +0.39%, P = 0.906
4.b	As 2.d	MDm: 64.42±11.01	Kruskal – Wallis	χ2 = 123.4, P < 0.001, η2 = 0.06
Median ISI duration		MDc: 45.27±19.05	post-hoc Dunn’s test for multiple comparisons	MDmMDl: -13.43%, P < 0.001
		MDl: 55.77±17.42		MDmMDc: -29.73%, P < 0.001
				MDcMDl: +23.20%, P < 0.001
4.c	As 2.d	MDm: 2.13±0.19	Kruskal – Wallis	χ2 = 71.9, P < 0.001, η2 = 0.04
Percentage of		MDc: 3.30±0.21	post-hoc Dunn’s test for multiple comparisons	MDmMDl: -18.56%, P < 0.001
ISIs < 6ms		MDl: 1.74±0.22		MDmMDc: +54.99%, P < 0.001
				MDcMDl: -47.46%, P < 0.001
4.d	MDm: n = 820	MDm: 0.04±0.01	Kruskal – Wallis	χ2 = 75.6, P < 0.001, η2 = 0.04
Burst index	MDc: n = 536	MDc: 0.06±0.01	post-hoc Dunn’s test for multiple comparisons	MDmMDl: -19.28%, P < 0.001
	MDl: n = 532	MDl: 0.03±0.01		MDmMDc: +51.07%, P < 0.001
				MDcMDl: -46.56%, P < 0.001
4.e	As 4.d	MDm: 0.09±0.01	Kruskal – Wallis	χ2 = 140.4, P < 0.001, η2 = 0.07
Burst rate		MDc: 0.25±0.04	post-hoc Dunn’s test for multiple comparisons	MDmMDl: -8.04%, P = 0.863
		MDl: 0.09±0.02		MDmMDc: +168.57%, P < 0.001
				MDcMDl: -65.76%, P < 0.001
4.f	As 4.d	MDm: 5.51±0.05	Kruskal – Wallis	χ2 = 15.8, P < 0.001, η2 = 0.01
Burst duration		MDc: 5.83±0.05	post-hoc Dunn’s test for multiple comparisons	MDmMDl: +0.34%, P = 0.953
		MDl: 5.53±0.07		MDmMDc: +5.84%, P < 0.001
				MDcMDl: -5.19%, P = 0.007
4.g	As 4.d	MDm: 2.29±0.02	Kruskal – Wallis	χ2 = 16.6, P < 0.001, η2 = 0.01
Burst length		MDc: 2.33±0.01	post-hoc Dunn’s test for multiple comparisons	MDmMDl: -2.75%, P = 0.051
		MDl: 2.23±0.02		MDmMDc: +1.72%, P = 0.102
				MDcMDl: -4.39%, P < 0.001
6.f	MDm: n = 837	MDm:160.17±3.26
	MDc: n = 484	MDc: 193.20±3.99
	MDl: n = 546	MDl: 159.82±3.10
	PO: n = 431	PO: 203.63±6.44
	LP: n = 221	LP: 155.42±5.64
	LD: n = 392	LD: 177.81±4.87
	LG: n = 317	LG: 168.01±4.70
	MGB: n = 552	MGB: 173.38±3.56
6.g	As 6.f	MDm: 5.25±0.21
		MDc: 10.43±0.36
		MDl: 6.37±0.32
		PO: 6.48±0.43
		LP: 4.41±0.75
		LD: 10.31±0.50
		LG: 6.95±0.30
		MGB: 3.63±0.26
6.h	As 6.f	MDm: 0.09±0.01
		MDc: 0.25±0.04
		MDl: 0.09±0.02
		PO: 0.19±0.04
		LP: 0.11±0.08
		LD: 0.111±0.03
		LG: 0.12±0.05
		MGB: 0.13±0.03
S1.f	MDm: n = 9		One – Way ANOVA	F(2, 25) = 1.389,
Neurons per animal	MDc: n = 10			P = 0.268
	MDl: n = 7
S1.g	As S1.f		One – Way ANOVA	F(2, 25) = 0.507,
Yield per animal				P = 0.608
S4.b	MDm: n = 837	MDm:138.21±2.92	Kruskal – Wallis	χ2 = 86.9, P < 0.001, η2 = 0.04
Peak voltage	MDc: n = 547	MDc: 169.38±3.60	post-hoc Dunn’s test for multiple comparisons	MDmMDl: -0.49%, P = 0.911
	MDl: n = 546	MDl: 137.64±2.70		MDmMDc: +22.46%, P < 0.001
				MDcMDl: -18.74%, P < 0.001
S4.c	As S4.b	MDm: 0.48±0.01	Kruskal – Wallis	χ2 = 76.6, P < 0.001, η2 = 0.04
Trough-to-peak		MDc: 0.49±0.01	post-hoc Dunn’s test for multiple comparisons	MDmMDl: - 3.37%, P < 0.001
		MDl: 0.46±0.01		MDmMDc: -6.54%, P < 0.001
				MDcMDl: +3.39%, P = 0.0013
S4.d	As S4.b	MDm: 0.41±0.01	Kruskal – Wallis	χ2 = 108.9, P < 0.001, η2 = 0.06
Peak-trough ratio		MDc: 0.46±0.01	post-hoc Dunn’s test for multiple comparisons	MDmMDl: +5.82%, P < 0.001
		MDl: 0.44±0.01		MDmMDc: +10.47%, P < 0.001
				MDcMDl: -4.21%, P < 0.001
S4.e	As S4.b	MDm: 0.36±0.01	Kruskal – Wallis	χ2 = 54.4, P < 0.001, η2 = 0.03
Shoulder asymmetry		MDc: 0.44±0.01	post-hoc Dunn’s test for multiple comparisons	MDmMDl: +12.22%, P = 0.002
		MDl: 0.41±0.01		MDmMDc: +20.31%, P < 0.001
				MDcMDl: -6.72%, P < 0.001
S4.f	MDm: n = 837	MDm: 0.17±0.01	One – Way ANOVA	F (2, 1927) = 6.22, P < 0.001, η2 = 0.01
1/Velocity dorsal	MDc: n = 546	MDc: 0.11±0.01	post-hoc Tukey-Kramer for multiple comparisons	MDmMDl: -36.69%, P = 0.0011
	MDl: n = 547	MDl: 0.18 ±0.01		MDmMDc: +3.99%, P = 0.92
				MDcMDl: -39.12%, P = 0.001
S4.g	MDm: n = 837	MDm: -0.30±0.01	One – Way ANOVA	F (2, 1927) = 4.40, P < 0.013, η2 = 0.01
1/Velocity ventral	MDc: n = 546	MDc: -0.28±0.02	post-hoc Tukey-Kramer for multiple comparisons	MDmMDl: +5.60%, P = 0.68
	MDl: n = 547	MDl: -0.24 ±0.02		MDmMDc: +19.67%, P = 0.009
				MDcMDl: -17.52%, P = 0.13
S5.a	MDm: n = 796	MDm: 2.20±0.02	Kruskal – Wallis	χ2 = 37.8, P < 0.001, η2 = 0.02
Burst length for ISIs < 4ms	MDc: n = 531	MDc: 2.14±0.01	post-hoc Dunn’s test for multiple comparisons	MDmMDl: -5.59%, P < 0.001
	MDl: n = 519	MDl: 2.08±0.02		MDmMDc: -2.60%, P = 0.026
				MDcMDl: -3.08%, P = 0.004
S5.b	MDm: n = 829	MDm: 2.36±0.02	Kruskal – Wallis	χ2 = 20.5, P < 0.001, η2 = 0.01
Burst length for ISIs < 8ms	MDc: n = 539	MDc: 2.46±0.02	post-hoc Dunn’s test for multiple comparisons	MDmMDl: -0.34%, P = 0.550
	MDl: n = 539	MDl: 2.36±0.02		MDmMDc: +4.01%, P = 0.0012
				MDcMDl: -4.18%, P < 0.001
S5.c	MDm: n = 832	MDm: 2.42±0.02	Kruskal – Wallis	χ2 = 27.8, P < 0.001, η2 = 0.01
Burst length for ISIs < 10ms	MDc: n = 541	MDc: 2.56±0.02	post-hoc Dunn’s test for multiple comparisons	MDmMDl: 0.54%, P = 0.980
	MDl: n = 541	MDl: 2.43±0.02		MDmMDc: +5.81 P < 0.001
				MDcMDl: -4.98%, P < 0.001
S5.d	As S6.a	MDm: 0.01±0.01	Kruskal – Wallis	χ2 = 50.1 P < 0.001, η2 = 0.02
Burst index for ISIs < 4ms		MDc: 0.02±0.01	post-hoc Dunn’s test for multiple comparisons	MDmMDl: -21.96%, P < 0.001
		MDl: 0.01±0.01		MDmMDc: +46.11%, P = 0.0011
				MDcMDl: -46.59%, P < 0.001
S5.e	As S6b	MDm: 0.07±0.01	Kruskal – Wallis	χ2 = 75.6, P < 0.001, η2 = 0.04
Burst index for ISIs < 8ms		MDc: 0.10±0.01	post-hoc Dunn’s test for multiple comparisons	MDmMDl: -17.11%, P = 0.0074
		MDl: 0.06±0.01		MDmMDc: +42.90%, P < 0.001
				MDcMDl: -42.00%, P < 0.001
S5.f	As S6c	MDm: 0.10±0.01	Kruskal – Wallis	χ2 = 75.6, P < 0.001, η2 = 0.04
Burst index for ISIs < 10ms		MDc: 0.14±0.01	post-hoc Dunn’s test for multiple comparisons	MDmMDl: -10.98%, P = 0.066
		MDl: 0.09±0.01		MDmMDc: +43.28%, P < 0.001
				MDcMDl: -37.87%, P < 0.001
S5.g	As S6.a	MDm: 0.04±0.01	Kruskal – Wallis	χ2 = 98.3, P < 0.001, η2 = 0.05
Burst rate for ISIs < 4ms		MDc: 0.10±0.02	post-hoc Dunn’s test for multiple comparisons	MDmMDl: -13.99%, P = 0.243
		MDl: 0.03±0.01		MDmMDc: +178.74%, P < 0.001
				MDcMDl: -69.14%, P < 0.001
S5.h	As S6.b	MDm: 0.15±0.02	Kruskal – Wallis	χ2 = 154.7, P < 0.001, η2 = 0.08
Burst rate for ISIs < 8ms		MDc: 0.38±0.04	post-hoc Dunn’s test for multiple comparisons	MDmMDl: -4.63%, P = 0.997
		MDl: 0.14±0.03		MDmMDc: +158.19%, P < 0.001
				MDcMDl: -63.06%, P < 0.001
S5.i	As S6.c	MDm: 0.20±0.02	Kruskal – Wallis	χ2 = 162.3, P < 0.001, η2 = 0.08
Burst rate for ISIs < 10ms		MDc: 0.50±0.05	post-hoc Dunn’s test for multiple comparisons	MDmMDl: +0.13 %, P = 0.788
		MDl: 0.20±0.03		MDmMDc: +145.41%, P < 0.001
				MDcMDl: -59.20%, P < 0.001
S6.a	MDm: n = 18	MDm: 161.03±6.24	One – Way ANOVA	F (2, 52) = 6.42, P = 0.003, η2 = 0.2
Peak voltage per session	MDc: n = 21	MDc: 188.67±7.82	post-hoc Tukey-Kramer for multiple comparisons	MDmMDl: -4.21%, P = 0.81
	MDl: n = 16	MDl: 154.26±7.62		MDmMDc: +17.16%, P = 0.02
				MDcMDl: -18.24%, P = 0.005
S6.b	MDm: n = 18	MDm: 5.75±0.71	One – Way ANOVA	F (2, 52) = 8.11, P = 0.003, η2 = 0.2
Firing rate per session	MDc: n = 21	MDc: 11.34±1.13	post-hoc Tukey-Kramer for multiple comparisons	MDmMDl: +45.10%, P = 0.20
	MDl: n = 16	MDl: 8.34±1.10		MDmMDc: +97.22%, P < 0.001
				MDcMDl: -26.43%, P = 0.10
S6.c	MDm: n = 18	MDm: 0.09±0.05	Kruskal – Wallis	F (2, 52) = 2.40, P = 0.10
Burst rate per session	MDc: n = 21	MDc: 0.22±0.04	post-hoc Dunn’s test for multiple comparisons
	MDl: n = 16	MDl: 0.08±0.03
S6.d	MDm: n = 1037	MDm: 159.32±3.24	Kruskal – Wallis	χ2 = 13.5 P = 0.0012, η2 = 0.0
Peak voltage without QC	MDc: n = 751	MDc: 180.00±4.31	post-hoc Dunn’s test for multiple comparisons	MDmMDl: -1.52%, P = 0.64
	MDl: n = 645	MDl: 156.90±2.99		MDmMDc: +12.98%, P = 0.015
				MDcMDl: -12.83%, P = 0.0014
S6.e	As 6S.d	MDm: 4.54±0.19	Kruskal – Wallis	χ2 = 102.2, P < 0.001, η2 = 0.04
Firing rate without QC		MDc: 8.67±0.31	post-hoc Dunn’s test for multiple comparisons	MDmMDl: +31.78%, P < 0.001
		MDl: 5.99±0.29		MDmMDc: +90.82%, P < 0.001
				MDcMDl: -30.94%, P < 0.001
S6.f	As 6S.d	MDm: 0.07±0.01	Kruskal – Wallis	χ2 = 81.66, P < 0.001, η2 = 0.03
Burst rate without QC		MDc: 0.19±0.03	post-hoc Dunn’s test for multiple comparisons	MDmMDl: -3.68%, P = 0.96
		MDl: 0.070±0.02		MDmMDc: +153.78%, P < 0.001
				MDcMDl: -62.05%, P < 0.001
S6.g	MDm: n = 563	MDm: 144.31±3.71	Kruskal – Wallis	χ2 = 76.1, P < 0.001, η2 = 0.07
Peak voltage for cells >100μm from each border	MDc: n = 305	MDc: 189.73±4.84	post-hoc Dunn’s test for multiple comparisons	MDmMDl: +0.33%, P =0.99
	MDl: n = 225	MDl: 144.78±4.36		MDmMDc: +31.47%, P < 0.001
				MDcMDl: -23.69%, P < 0.001
S6.h	As S6.g	MDm: 5.45±0.24	Kruskal – Wallis	χ2 = 146.2, P < 0.001, η2 = 0.13
Firing rate for cells >100μm from each border		MDc: 12.30±0.48	post-hoc Dunn’s test for multiple comparisons	MDmMDl: +14.50%, P = 0.100
		MDl: 6.25±0.47		MDmMDc: +125.69%, P < 0.001
				MDcMDl: -49.22%, P < 0.001
S6.i	As S6.g	MDm: 0.09±0.02	Kruskal – Wallis	χ2 = 124.3, P < 0.001, η2 = 0.11
Burst rate for cells >100μm from each border		MDc: 0.37±0.05	post-hoc Dunn’s test for multiple comparisons	MDmMDl: -6.97%, P = 0.99
		MDl: 0.09±0.03		MDmMDc: +267.74%, P < 0.001
				MDcMDl: -74.70%, P < 0.001
S7.b	MDm: n = 610	MDm: 5.08±0.23	Kruskal – Wallis	χ2 = 24.5, P < 0.001, η2 = 0.03
Firing rate for Cohort 1	MDc: n = 112	MDc: 8.11±0.73	post-hoc Dunn’s test for multiple comparisons	MDmMDl: -1.70%, P = 0.899
	MDl: n = 39	MDl: 4.99±1.25		MDmMDc: +59.60%, P < 0.001
				MDcMDl: -38.41%, P = 0.0848
S7.c	MDm: n = 51	MDm: 4.93±0.71	Kruskal – Wallis	χ2 = 42.5, P < 0.001, η2 = 0.06
Firing rate for Cohort 2	MDc: n = 248	MDc: 9.88±0.51	post-hoc Dunn’s test for multiple comparisons	MDmMDl: +33.16 %, P = 0.193
	MDl: n = 400	MDl: 6.56±0.35		MDmMDc: +100.37%, P < 0.001
				MDcMDl: -33.54%, P < 0.001
S7.d	MDm: n = 176	MDm: 5.88±0.51	Kruskal – Wallis	χ2 = 51.7, P < 0.001, η2 = 0.11
Firing rate for Cohort 3	MDc: n = 187	MDc: 13.10±0.66	post-hoc Dunn’s test for multiple comparisons	MDmMDl: +31.99%, P = 0.185
	MDl: n = 107	MDl: 7.77±0.87		MDmMDc: +121.26%, P < 0.001
				MDcMDl: -40.35%, P < 0.001
S7.e	As S7.b	MDm: 157.87±4.10	Kruskal – Wallis	χ2 = 34.4, P < 0.001, η2 = 0.04
Peak voltage for Cohort 1		MDc: 213.02±8.99	post-hoc Dunn’s test for multiple comparisons	MDmMDl: +6.88%, P = 0.676
		MDl: 168.72±14.92		MDmMDc: +34.94%, P < 0.001
				MDcMDl: -20.79%, P = 0.057
S7.f	As S7.c	MDm: 131.50±5.62	Kruskal – Wallis	χ2 = 47.6, P < 0.001, η2 = 0.07
Peak voltage for Cohort 2		MDc: 186.12±6.10	post-hoc Dunn’s test for multiple comparisons	MDmMDl: +21.81%, P = 0.002
		MDl: 160.17±3.45		MDmMDc: +41.56%, P < 0.001
				MDcMDl: -13.95%, P < 0.001
S7.g	As S7.d	MDm: 176.87±5.72	Kruskal – Wallis	χ2 = 25.8, P < 0.001, η2 = 0.05
Peak voltage for Cohort 3		MDc: 191.29±6.43	post-hoc Dunn’s test for multiple comparisons	MDmMDl: -14.50%, P = 0.024
		MDl: 151.22±7.06		MDmMDc: +8.16%, P = 0.019
				MDcMDl: -20.95%, P < 0.001
S7.h	As S7.b	MDm: 0.09±0.01	Kruskal – Wallis	χ2 = 12.3, P = 0.002, η2 = 0.01
Burst rate for Cohort 1		MDc: 0.13±0.07	post-hoc Dunn’s test for multiple comparisons	MDmMDl: -48.18%, P = 0.076
		MDl: 0.05±0.06		MDmMDc: +37.69%, P = 0.038
				MDcMDl: -62.37%, P = 0.002
S7.i	As S7.c	MDm: 0.10±0.06	Kruskal – Wallis	χ2 = 61.2, P < 0.001, η2 = 0.08
Burst rate for Cohort 2		MDc: 0.21±0.05	post-hoc Dunn’s test for multiple comparisons	MDmMDl: -15.55%, P = 0.679
		MDl: 0.09±0.02		MDmMDc: +102.99%, P = 0.005
				MDcMDl: -58.40%, P < 0.001
S7.j	As S7.d	MDm: 0.08±0.03	Kruskal – Wallis	χ2 = 58.19, P < 0.001, η2 = 0.12
Burst rate for Cohort 3		MDc: 0.35±0.06	post-hoc Dunn’s test for multiple comparisons	MDmMDl: +50.34%, P = 0.744
		MDl: 0.12±0.05		MDmMDc: +322.65%, P < 0.001
				MDcMDl: -64.43%, P < 0.001
